# rePROBE: Workflow for Revised Probe Assignment and Updated Probe-Set Annotation in Microarrays

**DOI:** 10.1101/2020.03.10.985119

**Authors:** Frieder Hadlich, Henry Reyer, Michael Oster, Nares Trakooljul, Eduard Muráni, Siriluck Ponsuksili, Klaus Wimmers

## Abstract

Commercial and customized microarrays are valuable tools for the analysis of holistic expression patterns, but require the integration of the latest genomic information. This study provides a comprehensive workflow implemented in an R package (rePROBE) to assign the entire probes and to annotate the probe sets based on up-to-date genomic and transcriptomic information. The rePROBE R package is freely available at https://github.com/friederhadlich/rePROBE. It can be applied to available gene expression microarray platforms and addresses both public and custom databases. The revised probe assignment and updated probe-set annotation were applied to commercial microarrays available for different livestock species, *i.e.* ChiGene-1_0-st (*Gallus gallus, 443,579 probes*; *18,530 probe sets*), PorGene-1_1-st (*Sus scrofa, 592,005*; *25,779*) and BovGene-1_0-st (*Bos taurus, 530,717*; *24,759*) as well as human (*Homo sapiens*, HuGene-1_0-st) and mouse (*Mus musculus*, HT_MG-430_PM) microarrays. Using current specie-specific transcriptomic information (RefSeq, Ensembl and partially non-redundant nucleotide sequences) and genomic information, the applied workflow revealed 297,574 probes for chickens (pig: 384,715; cattle: 363,077; human: 481,168; mouse: 324,942) assigned to 15,689 probe sets (pig: 21,673; cattle: 21,238; human: 23,495; mouse: 32,494). These are representative of 12,641 unique genes that were both annotated and positioned (pig: 15,758; cattle: 18,046; human: 20,167; mouse: 16,335). Additionally, the workflow collects information on the number of single nucleotide polymorphisms (SNPs) within respective targeted genomic regions and thus provides a detailed basis for comprehensive analyses such as quantitative trait locus (eQTL) expression studies to identify quantitative and functional traits.
