## Supplemental table S1 for "rePROBE: Workflow for Revised Probe Assignment and Updated Probe-Set Annotation in Microarrays"

### Sheet: Tabelle1
Chip	Number of probes	Number of probe sets	Number of mapped probes rank 1	Number of mapped probes rank 2	Number of qualified probes	Number of qualified probe sets
HuGene-1_0-st-v1	824740	28869	768721	45528	478022	23495
Mouse430_2	496468	45101	378993	85972	323085	32494
ChiGene-1_0-st	443579	18530	398432	28754	295631	15689
PorGene-1_1-st	592005	25779	529100	34899	380142	21673
BovGene-1_0-st	530717	24759	489470	23844	359370	21238
